# Urine as a high-quality source of host genomic DNA from wild populations

**DOI:** 10.1101/2020.02.18.955377

**Authors:** Andrew T. Ozga, Timothy H. Webster, Ian C. Gilby, Melissa A. Wilson, Rebecca S. Nockerts, Michael L. Wilson, Anne E. Pusey, Yingying Li, Beatrice H. Hahn, Anne C. Stone

## Abstract

The ability to generate genomic data from wild animal populations has the potential to give unprecedented insight into the population history and dynamics of species in their natural habitats. However, in the case of many species, it is impossible legally, ethically, or logistically to obtain tissues samples of high-quality necessary for genomic analyses. In this study we evaluate the success of multiple sources of genetic material (feces, urine, dentin, and dental calculus) and several capture methods (shotgun, whole-genome, exome) in generating genome-scale data in wild eastern chimpanzees (*Pan troglodytes schweinfurthii*) from Gombe National Park, Tanzania. We found that urine harbors significantly more host DNA than other sources, leading to broader and deeper coverage across the genome. Urine also exhibited a lower rate of allelic dropout. We found exome sequencing to be far more successful than both shotgun sequencing and whole-genome capture at generating usable data from low-quality samples such as feces and dental calculus. These results highlight urine as a promising and untapped source of DNA that can be noninvasively collected from wild populations of many species.
