## Supplementary material for "Urine as a high-quality source of host genomic DNA from wild populations": Table S1

### Sheet: S1
Individual ID	Source	Capture	Description	ng/µL	Ng conct after shearing	Est ng added to SG build	Index amp cycles	Avg frag size (no adapters)	Conct after amp build ng/µL	µL added to kits	ng in capture pool	Amp cycles for capture	Amp cycles for post-capture	Avg frag size post-capture (no adapters)	Postcapture conct in ng/µL	FlowCell.Lane	Biosample	SRA
7057	Calculus	Exome	exome1	20.8	Did not shear	416	10	196	31.2	7	218.4	12	6	156	2.28	HWHH2BCXX.1	SAMN10884361	SRR8552505
7057	Calculus	Exome	exome2	20.8	Did not shear	416	10	196	31.2	7	218.4	12	6	103	2.37	HKKWTBCXY.1	SAMN10884362	SRR8552506
7057	Dentin	Exome	exome1	1.07	Did not shear	21.4	13	200	NA	7	NA	12	6	93	1.87	HWHH2BCXX.1	SAMN10884365	SRR8552526
7057	Dentin	Exome	exome2_run1	1.07	Did not shear	21.4	13	200	9.38	7	65.66	12	6	NA	NA	HKKWTBCXY.1	SAMN10884366	SRR8552510
7057	Dentin	Exome	exome2_run2	1.07	Did not shear	21.4	13	200	9.38	7	65.66	12	6	NA	NA	H5YYWBCX2.2	SAMN10884367	SRR8552511
7057	Calculus	Human WGS	h1	20.8	Did not shear	416	10	196	31.2	7	218.4	12	6	103	2.37	HK3FVBCXX.1	SAMN10884363	SRR8552507
7057	Calculus	Shotgun	shotgun1	20.8	Did not shear	416	10	196	31.2	7	218.4	12	6	156	2.28	HKKWTBCXY.2	SAMN10884364	SRR8552508
7069	Feces	Exome	exome2_run1	39.6	1980	792	10	194	108.15	2.6	281.19	12	6	NA	NA	HKKWTBCXY.1	SAMN10884368	SRR8552512
7069	Feces	Exome	exome2_run2	39.6	1980	792	10	194	108.15	7	757.05	12	6	190	3.68	H5YYWBCX2.2	SAMN10884369	SRR8552503
7069	Feces	Human WGS	h1	39.6	1980	792	10	194	108.15	7	757.05	14	None	115	18.25	HK3FVBCXX.2	SAMN10884370	SRR8552502
7069	Feces	PTS WGS	pts1	39.6	1980	792	10	194	108.15	7	757.05	14	15	156	29.25	HK3FVBCXX.1	SAMN10884371	SRR8552522
7072	Urine	Exome	exome1	4.28	58.6	68	13	260	28.84	30	865.2	12	6	306	29.12	H5YYWBCX2.2	SAMN10884372	SRR8552523
7150	Feces	Exome	exome1	20	570	400	10	245	98.9	2.2	217.58	12	6	220	0.273	HWHH2BCXX.1	SAMN10884373	SRR8552524
7150	Feces	Exome	exome2_run1	20	570	400	10	245	98.9	2.2	217.58	12	6	220	0.273	HKKWTBCXY.1	SAMN10884374	SRR8552525
7150	Feces	Exome	exome2_run2	20	570	400	10	245	98.9	7	692.3	12	6	233	6.26	H5YYWBCX2.2	SAMN10884375	SRR8552518
7150	Urine	Exome	exome1	2.88	57.6	23.6	13	277	20.76	30	622.8	12	6	174	7.56	H5YYWBCX2.2	SAMN10884378	SRR8552521
7150	Feces	Human WGS	h1	20	570	400	10	245	98.9	7	692.3	14	None	195	3.91	HK3FVBCXX.1	SAMN10884376	SRR8552519
7150	Feces	PTS WGS	pts1	20	570	400	10	245	98.9	7	692.3	14	8	254	55.96	HK3FVBCXX.2	SAMN10884377	SRR8552520
7323	Urine	Exome	exome1	0.956	19.12	12.52	13	186	19.54	30	586.2	12	6	258	9.18	H5YYWBCX2.2	SAMN10884379	SRR8552516
7365	Urine	Exome	exome1	toolow	toolow	toolow	13	245	3.16	30	94.8	12	6	263	0.5	H5YYWBCX2.2	SAMN10884385	SRR8552534
7365	Feces	Exome	exome1	35	997	398.8	13	176	204.2	4.2	857.64	12	6	161	0.824	HWHH2BCXX.1	SAMN10884380	SRR8552517
7365	Feces	Exome	exome2_run1	35	997	398.8	13	176	204.2	4.2	857.64	12	6	161	0.824	HKKWTBCXY.1	SAMN10884381	SRR8552530
7365	Feces	Exome	exome2_run2	35	997	398.8	13	176	204.2	7	1429.4	12	6	164	6.18	H5YYWBCX2.2	SAMN10884382	SRR8552529
7365	Feces	Human WGS	h1	35	997	398.8	13	176	204.2	7	1429.4	14	None	94	6.79	HK3FVBCXX.2	SAMN10884383	SRR8552532
7365	Feces	PTS WGS	pts1	35	997	398.8	13	176	204.2	4.5	918.9	14	4	161	53.65	HJJNFBCXX.1	SAMN10884384	SRR8552531
7433	Calculus	Exome	exome1	42.6	Did not shear	852	8	109	23.98	7	167.86	12	6	160	0.4	HWHH2BCXX.1	SAMN10884386	SRR8552533
7433	Calculus	Exome	exome2_run1	42.6	Did not shear	852	8	109	23.98	7	167.86	12	6	160	0.4	HKKWTBCXY.1	SAMN10884387	SRR8552536
7433	Calculus	Exome	exome2_run2	42.6	Did not shear	852	8	109	23.98	7	167.86	12	6	105	0.659	H5YYWBCX2.2	SAMN10884388	SRR8552535
7433	Calculus	Human WGS	h1	42.6	Did not shear	852	8	109	23.98	7	167.86	12	6	160	0.4	HK3FVBCXX.2	SAMN10884389	SRR8552528
7433	Calculus	Shotgun	shotgun1	42.6	Did not shear	852	8	109	23.98	7	167.86	12	6	160	0.4	HJJNFBCXX.1	SAMN10884390	SRR8552527
7507	Feces	Exome	exome1	65.6	3280	1312	10	180	79.4	4.5	357.3	12	6	185	0.141	HWHH2BCXX.1	SAMN10884391	SRR8552501
7507	Feces	Exome	exome2_run1	65.6	3280	1312	10	180	79.4	4.5	357.3	12	6	185	0.141	HKKWTBCXY.1	SAMN10884392	SRR8552504
7507	Feces	Exome	exome2_run2	65.6	3280	1312	10	180	79.4	7	555.8	12	6	178	8.86	H5YYWBCX2.2	SAMN10884393	SRR8552537
7507	Urine	Exome	urine1	0.224	4.48	5.84	13	241	11.18	30	335.4	12	6	286	23.96	H5YYWBCX2.2	SAMN10884396	SRR8552515
7507	Feces	Human WGS	h1	65.6	3280	1312	10	180	79.4	7	555.8	14	None	133	4.26	HK3FVBCXX.1	SAMN10884394	SRR8552538
7507	Feces	PTS WGS	pts1	65.6	3280	1312	10	180	79.4	7	555.8	14	6	179	48.97	HK3FVBCXX.2	SAMN10884395	SRR8552514
7535	Urine	Exome	exome1	0.496	9.92	21.4	13	242	29.17	30	875.1	12	6	283	33	H5YYWBCX2.2	SAMN10884397	SRR8552509
7650	Urine	Exome	exome1	0.11	2.2	2.08	13	168	12.71	30	381.3	12	6	217	17.78	H5YYWBCX2.2	SAMN10884398	SRR8552513
