## Supplementary material for "Urine as a high-quality source of host genomic DNA from wild populations": Table S2

### Sheet: S2
Individual ID	Source	Capture	Raw sequences (number of reads)	Mapped (number of reads)a	Dup Mapq0 (number of reads)b	Duplicates (number of reads)c	Duplication Proportiond	Nondup Mapped (number of reads)e	Nondup Mapq 0 (number of reads)f	Nondup passing (number of reads)g	Exogenous fractionh	Downsample Fractioni
7057	Calculus	Exome	60939102	24389159	5661536	20047029	0.821965	4342130	1761288	2580842	0.599778	0.656393
7057	Calculus	Human WGS	53620822	20116054	5620783	7002129	0.348087	13113925	4502065	8611860	0.624846	0.745979
7057	Calculus	Shotgun	8629366	3030873	810008	16312	0.00538195	3014561	807876	2206685	0.648772	4.63533
7057	Dentin	Exome	124265450	94371992	14464885	84361895	0.893929	10010097	3577781	6432316	0.240561	0.321892
7069	Feces	Exome	68574058	31797401	7280083	22769830	0.716091	9027571	3174349	5853222	0.536306	0.583311
7069	Feces	Human WGS	70810762	27515912	7409916	5295931	0.192468	22219981	6661984	15557997	0.611416	0.564886
7069	Feces	PTS WGS	31607664	11897768	3788244	375141	0.0315304	11522627	3717133	7805494	0.62358	1.26552
7072	Urine	Exome	50270258	48196426	4281863	19078640	0.395852	29117786	2928527	26189259	0.0412537	0.795699
7150	Feces	Exome	53799582	26380010	5724935	17041446	0.645998	9338564	3226138	6112426	0.509661	0.7435
7150	Feces	Human WGS	55302370	29004227	6802373	10935397	0.377028	18068830	5393870	12674960	0.475534	0.723296
7150	Feces	PTS WGS	14844688	9652088	4227408	1180055	0.122259	8472033	3837349	4634684	0.349795	2.69457
7150	Urine	Exome	43262642	41681393	11534146	21349668	0.512211	20331725	6688305	13643420	0.03655	0.924585
7323	Urine	Exome	45626444	43443030	7271071	30571219	0.703708	12871811	2699895	10171916	0.0478541	0.876685
7365	Feces	Exome	89762844	37685963	10773519	23752890	0.630285	13933073	5614179	8318894	0.580161	0.445619
7365	Feces	Human WGS	53460318	20842984	6148810	3649871	0.175113	17193113	5563693	11629420	0.610122	0.748219
7365	Feces	PTS WGS	169489666	74284597	23425874	55676766	0.749506	18607831	9334262	9273569	0.561716	0.236003
7365	Urine	Exome	6905396	6841955	719620	4612168	0.674101	2229787	301144	1928643	0.00918716	5.79257
7433	Calculus	Exome	40934924	16704151	4177643	14118773	0.845225	2585378	1124815	1460563	0.591934	0.977161
7433	Calculus	Human WGS	75426616	25596592	6867255	6823010	0.266559	18773582	5835019	12938563	0.660642	0.530317
7433	Calculus	Shotgun	43668296	18425243	5345592	228869	0.0124215	18196374	5292939	12903435	0.578064	0.915996
7507	Feces	Exome	77216710	33929126	8737192	24113107	0.71069	9816019	4048407	5767612	0.560599	0.518023
7507	Feces	Human WGS	107666444	47451439	13285084	20326790	0.42837	27124649	9893214	17231435	0.559274	0.371518
7507	Feces	PTS WGS	32219906	11757875	3959844	1125619	0.0957332	10632256	3697389	6934867	0.635074	1.24147
7507	Urine	Exome	41292318	39670719	4795946	26574280	0.669871	13096439	1996760	11099679	0.0392712	0.968703
7535	Urine	Exome	49711762	48174928	4930196	22286636	0.462619	25888292	3043720	22844572	0.0309149	0.804639
7650	Urine	Exome	56850914	54161473	7944046	37410135	0.690715	16751338	3191785	13559553	0.0473069	0.703595
